# Population structure of the rice blast fungus *Pyricularia oryzae* in the context of elevated host heterogeneity

**DOI:** 10.64898/2026.06.16.726802

**Authors:** P-M. Marty, H. Adreit, S. Cros-Arteil, S. Guillou, S. Ravel, A. Rieux, H. Huang, L. T. Le, J-B. Morel, S. De Mita, E. Fournier

## Abstract

In a context where pathogen emergence threatens global food security, crop resistance to pathogens is crucial for preventing and controlling epidemics. Agrosystems with high intraspecific cultivated diversity are expected to better mitigate infectious diseases compared with homogeneous ones. However, the long-term impact of cultivated genotypic heterogeneity on pathogen populations is still under debate. The 1,300-year-old traditional agrosystem of the Yuanyang Terraces (YYT) in China exhibits an outstanding level of rice diversity. The rice blast fungus *Pyricularia oryzae* has been recorded in the area, making this area ideal for studying the impact of long term heterogeneous cultivation on plant-pathogen coevolution. In this study, we analysed 94 *P. oryzae* genomes from the YYT and compared them to 198 genomes representative of the worldwide diversity. We report elevated levels of genomic diversity of *P. oryzae* in the YYT. Whereas the worldwide diversity of this species is organized in four lineages, we detected seven lineages within the YYT, four of which are restricted to this area. The sampling dates of the YYT isolates (2009 to 2017) provided sufficient temporal signal to date nodes of the phylogenetic tree of isolates. Endemic lineages appeared to have arisen several centuries ago but later than the origin of the YYT themselves. We also detected recent introductions of worldwide lineages. Linkage disequilibrium analyses and *in vitro* cross experiments suggest that *P. oryzae* reproduces asexually in the YYT. These results suggest that long-term intraspecific crop diversity in the YYT has promoted the emergence and maintenance of a highly diverse, locally adapted pathogen population.
