## Supplemental Table 1 for "Population structure of the rice blast fungus *Pyricularia oryzae* in the context of elevated host heterogeneity"

Isolate	Alternative name	Collection year	Country	Sampled in YYT	Host genus	Host species	Rice type	Variety	Illumina technology	Origin of sequencing data
CH1204		2009	China	yes	Oryza	sativa	Japonica	Huang Pi Nuo	NovaSeq 6000	this study
CH1206		2009	China	yes	Oryza	sativa	Japonica	Huang Pi Nuo	NovaSeq 6000	this study
CH1212		2009	China	yes	Oryza	sativa	Japonica	Huang Pi Nuo	NovaSeq 6000	this study
CH1213		2009	China	yes	Oryza	sativa	Japonica	Huang Pi Nuo	NovaSeq 6000	this study
CH1214		2009	China	yes	Oryza	sativa	Japonica	Huang Pi Nuo	NovaSeq 6000	this study
CH1215		2009	China	yes	Oryza	sativa	Japonica	Huang Pi Nuo	NovaSeq 6000	this study
CH1222		2009	China	yes	Oryza	sativa	Japonica	Huang Pi Nuo	NovaSeq 6000	this study
CH1564		2013	China	yes	Oryza	sativa	Japonica	Nuo Gu	NovaSeq 6000	this study
CH1568		2013	China	yes	Oryza	sativa	Japonica	Nuo Gu	NovaSeq 6000	this study
CH1584		2013	China	yes	Oryza	sativa	Japonica	Nuo Gu	NovaSeq 6000	this study
CH1857		2015	China	yes	Oryza	sativa	Indica	Baijiao	HiSeq 2500	Ali et al. 2023
CH1858		2015	China	yes	Oryza	sativa	Indica	Baijiao	HiSeq 2500	Ali et al. 2023
CH1859		2015	China	yes	Oryza	sativa	Indica	Baijiao	HiSeq 2500	Ali et al. 2023
CH1861		2015	China	yes	Oryza	sativa	Indica	Baijiao	HiSeq 2500	Ali et al. 2023
CH1862		2015	China	yes	Oryza	sativa	Indica	Baijiao	HiSeq 2500	Ali et al. 2023
CH1863		2015	China	yes	Oryza	sativa	Indica	Baijiao	HiSeq 2500	Ali et al. 2023
CH1865		2015	China	yes	Oryza	sativa	Indica	Hongjiao	HiSeq 2500	Ali et al. 2023
CH1866		2015	China	yes	Oryza	sativa	Indica	Hongjiao	HiSeq 2500	Ali et al. 2023
CH1868		2015	China	yes	Oryza	sativa	Indica	Hongjiao	HiSeq 2500	Ali et al. 2023
CH1869		2015	China	yes	Oryza	sativa	Indica	Hongjiao	HiSeq 2500	Ali et al. 2023
CH1871		2015	China	yes	Oryza	sativa	Indica	Hongjiao	HiSeq 2500	Ali et al. 2023
CH1873		2015	China	yes	Oryza	sativa	Indica	Hongjiao	HiSeq 2500	Ali et al. 2023
CH1874		2015	China	yes	Oryza	sativa	Indica	Hongjiao	HiSeq 2500	Ali et al. 2023
CH1876		2015	China	yes	Oryza	sativa	Indica	Hongjiao	HiSeq 2500	Ali et al. 2023
CH1877		2015	China	yes	Oryza	sativa	Indica	Hongjiao	HiSeq 2500	Ali et al. 2023
CH1878		2015	China	yes	Oryza	sativa	Indica	Hongjiao	HiSeq 2500	Ali et al. 2023
CH1879		2015	China	yes	Oryza	sativa	Indica	Hongjiao	HiSeq 2500	Ali et al. 2023
CH1882		2015	China	yes	Oryza	sativa	Indica	Hongyang	HiSeq 2500	Ali et al. 2023
CH1883		2015	China	yes	Oryza	sativa	Indica	Hongyang	HiSeq 2500	Ali et al. 2023
CH1884		2015	China	yes	Oryza	sativa	Indica	Hongyang	HiSeq 2500	Ali et al. 2023
CH1885		2015	China	yes	Oryza	sativa	Indica	Hongyang	HiSeq 2500	Ali et al. 2023
CH1886		2015	China	yes	Oryza	sativa	Indica	Hongyang	HiSeq 2500	Ali et al. 2023
CH1887		2015	China	yes	Oryza	sativa	Indica	Hongyang	HiSeq 2500	Ali et al. 2023
CH1889		2015	China	yes	Oryza	sativa	Indica	Xiaogu	HiSeq 2500	Ali et al. 2023
CH1890		2015	China	yes	Oryza	sativa	Indica	Xiaogu	HiSeq 2500	Ali et al. 2023
CH1891		2015	China	yes	Oryza	sativa	Indica	Acuce	HiSeq 2500	Ali et al. 2023
CH1892		2015	China	yes	Oryza	sativa	Indica	Acuce	HiSeq 2500	Ali et al. 2023
CH1893		2015	China	yes	Oryza	sativa	Indica	Acuce	HiSeq 2500	Ali et al. 2023
CH1894		2015	China	yes	Oryza	sativa	Indica	Acuce	HiSeq 2500	Ali et al. 2023
CH1895		2015	China	yes	Oryza	sativa	Indica	Acuce	HiSeq 2500	Ali et al. 2023
CH1896		2015	China	yes	Oryza	sativa	Indica	Acuce	HiSeq 2500	Ali et al. 2023
CH1897		2015	China	yes	Oryza	sativa	Indica	Acuce	HiSeq 2500	Ali et al. 2023
CH1898		2015	China	yes	Oryza	sativa	Indica	Acuce	HiSeq 2500	Ali et al. 2023
CH1899		2015	China	yes	Oryza	sativa	Indica	Acuce	HiSeq 2500	Ali et al. 2023
CH1900		2015	China	yes	Oryza	sativa	Indica	Acuce	HiSeq 2500	Ali et al. 2023
CH1901		2015	China	yes	Oryza	sativa	Indica	Acuce	HiSeq 2500	Ali et al. 2023
CH1902		2015	China	yes	Oryza	sativa	Indica	Acuce	HiSeq 2500	Ali et al. 2023
CH1903		2015	China	yes	Oryza	sativa	Indica	Acuce	HiSeq 2500	Ali et al. 2023
CH1904		2015	China	yes	Oryza	sativa	Indica	Acuce	HiSeq 2500	Ali et al. 2023
CH1905		2015	China	yes	Oryza	sativa	Indica	Acuce	HiSeq 2500	Ali et al. 2023
CH1906		2015	China	yes	Oryza	sativa	Indica	Acuce	HiSeq 2500	Ali et al. 2023
CH1907		2015	China	yes	Oryza	sativa	Indica	Baijiao	HiSeq 2500	Ali et al. 2023
CH1908		2015	China	yes	Oryza	sativa	Indica	Baijiao	HiSeq 2500	Ali et al. 2023
CH1910		2015	China	yes	Oryza	sativa	Indica	Baijiao	HiSeq 2500	Ali et al. 2023
CH1911		2015	China	yes	Oryza	sativa	Indica	Baijiao	HiSeq 2500	Ali et al. 2023
CH1913		2015	China	yes	Oryza	sativa	Indica	Baijiao	HiSeq 2500	Ali et al. 2023
CH1915		2015	China	yes	Oryza	sativa	Indica	Baijiao	HiSeq 2500	Ali et al. 2023
CH2050		2016	China	yes	Oryza	sativa	Indica	Acuce	NovaSeq 6000	this study
CH2051		2016	China	yes	Oryza	sativa	Indica	Acuce	NovaSeq 6000	this study
CH2053		2016	China	yes	Oryza	sativa	Indica	Hong Yang three	NovaSeq 6000	this study
CH2054		2016	China	yes	Oryza	sativa	Indica	Hong Yang three	NovaSeq 6000	this study
CH2055		2016	China	yes	Oryza	sativa	Indica	Hong Yang three	NovaSeq 6000	this study
CH2056		2016	China	yes	Oryza	sativa	Indica	Hong Yang three	NovaSeq 6000	this study
CH2057		2016	China	yes	Oryza	sativa	Indica	Hong Yang three	NovaSeq 6000	this study
CH2058		2016	China	yes	Oryza	sativa	Indica	Hong Yang three	NovaSeq 6000	this study
CH2059		2016	China	yes	Oryza	sativa	Indica	Hong Yang three	NovaSeq 6000	this study
CH2061		2016	China	yes	Oryza	sativa	Indica	Hong Yang three	NovaSeq 6000	this study
CH2071		2016	China	yes	Oryza	sativa	Indica	Hong Yang three	NovaSeq 6000	this study
CH2072		2016	China	yes	Oryza	sativa	Indica	Acuce	NovaSeq 6000	this study
CH2074		2016	China	yes	Oryza	sativa	Indica	Acuce	NovaSeq 6000	this study
CH2086		2016	China	yes	Oryza	sativa	Indica	Acuce	NovaSeq 6000	this study
CH2088		2016	China	yes	Oryza	sativa	Indica	Acuce	NovaSeq 6000	this study
CH2090		2016	China	yes	Oryza	sativa	Indica	Acuce	NovaSeq 6000	this study
CH2095		2016	China	yes	Oryza	sativa	Indica	Acuce	NovaSeq 6000	this study
CH2106		2016	China	yes	Oryza	sativa	Indica	Acuce	NovaSeq 6000	this study
CH2112		2016	China	yes	Oryza	sativa	Indica	Hong Yang three	NovaSeq 6000	this study
CH2133		2016	China	yes	Oryza	sativa	Indica	Hong Yang three	NovaSeq 6000	this study
CH2138		2016	China	yes	Oryza	sativa	Indica	Hong Yang three	NovaSeq 6000	this study
CH2144		2016	China	yes	Oryza	sativa	Indica	Acuce	NovaSeq 6000	this study
CH2146		2016	China	yes	Oryza	sativa	Indica	Acuce	NovaSeq 6000	this study
CH2155		2016	China	yes	Oryza	sativa	Indica	Acuce	NovaSeq 6000	this study
CH2156		2016	China	yes	Oryza	sativa	Indica	Hong Yang three	NovaSeq 6000	this study
CH2160		2016	China	yes	Oryza	sativa	Indica	Acuce	NovaSeq 6000	this study
CH2166		2016	China	yes	Oryza	sativa	Indica	Acuce	NovaSeq 6000	this study
CH2237		2017	China	yes	Oryza	sativa	Indica	Acuce	NovaSeq 6000	this study
CH2256		2017	China	yes	Oryza	sativa	Indica	Acuce	NovaSeq 6000	this study
CH2284		2017	China	yes	Oryza	sativa	Indica	Hong Yang three	NovaSeq 6000	this study
CH2286		2017	China	yes	Oryza	sativa	Indica	Hong Yang three	NovaSeq 6000	this study
CH2287		2017	China	yes	Oryza	sativa	Indica	Hong Yang three	NovaSeq 6000	this study
CH2293		2017	China	yes	Oryza	sativa	Indica	Acuce	NovaSeq 6000	this study
CH2305		2017	China	yes	Oryza	sativa	Indica	Acuce	NovaSeq 6000	this study
CH2307		2017	China	yes	Oryza	sativa	Indica	Acuce	NovaSeq 6000	this study
CH2318		2017	China	yes	Oryza	sativa	Indica	Acuce	NovaSeq 6000	this study
CH2325		2017	China	yes	Oryza	sativa	Indica	Acuce	NovaSeq 6000	this study
76_3		1990	China	no	Oryza	sativa			HiSeq 2500	Were et al. 2021
82_0835		1990	China	no	Oryza	sativa			HiSeq 2500	Were et al. 2021
BF17	BF0049	2012	Burkina Faso	no	Oryza	sativa		v42	HiSeq 2500	Were et al. 2021
BF32	BF0060	2012	Burkina Faso	no	Oryza	sativa		B1V6	HiSeq 2500	Were et al. 2021
BF48	BF0070	2012	Burkina Faso	no	Oryza	sativa		WAB2128-WAC B-1-TGR4-WAT B1	HiSeq 2500	Were et al. 2021
BN0119		2012	Benin	no	Oryza	sativa		Adny 11	Illumina HiSeq 3000	Le Naour et al. 2023
BN0123		2012	Benin	no	Oryza	sativa		Adny 11	Illumina HiSeq 3000	Thierry et al. 2022
BN0202		2009	Benin	no	Oryza	sativa		CG 14	Illumina HiSeq 3000	Thierry et al. 2022
BN0252		2009	Benin	no	Oryza	sativa		Hong Cheuhza	Illumina HiSeq 3000	Thierry et al. 2022
BN0293		2010	Benin	no	Oryza	sativa		Wita11	HiSeq 2500	Were et al. 2021
CD0013		1981	Ivory coast	no	Oryza	glaberrima		CG 166		this study
CD0023		1981	Ivory coast	no	Oryza	glaberrima				this study
CD0065		1983	Ivory coast	no	Oryza	sativa		BKE 189	Illumina HiSeq 3000	Thierry et al. 2022
CD0142		1989	Ivory coast	no	Oryza	sativa		IRAT 216	Illumina HiSeq 3000	Thierry et al. 2022
CH0043		1991	China	no	Oryza	sativa			Illumina HiSeq 3000	Thierry et al. 2022
CH0049		1991	China	no	Oryza	sativa				this study
CH0072		1993	China	no	Oryza	sativa			Illumina HiSeq 3000	Thierry et al. 2022
CH0328		1998	China	no	Oryza	sativa	Hybrid	weiyou 582	Illumina paired-end reads	Gladieux et al. 2018
CH0452	94 – 41	1993	China	no	Oryza	sativa			Illumina HiSeq 3000	Thierry et al. 2022
CH0461	94-75-b	1993	China	no	Oryza	sativa			Illumina HiSeq 3000	Thierry et al. 2022
CH0532	95-55-2a	1994	China	no	Oryza	sativa			Illumina paired-end reads	Gladieux et al. 2018
CH0533		1994	China	no	Oryza	sativa			Illumina HiSeq 3000	Le Naour et al. 2023
CH0595	97-91-1b	1996	China	no	Oryza	sativa			Illumina paired-end reads	Gladieux et al. 2018
CH0680		2000	China	no	Oryza	sativa	Hybrid	Jinyou 1978	Illumina paired-end reads	Gladieux et al. 2018
CH0689		2000	China	no	Oryza	sativa	Hybrid	T you 291	Illumina paired-end reads	Gladieux et al. 2018
CH0701		2000	China	no	Oryza	sativa	Indica	01 Zao 5032	Illumina paired-end reads	Gladieux et al. 2018
CH0860		2006	China	no	Oryza	sativa			Illumina paired-end reads	Gladieux et al. 2018
CH0997		2008	China	no	Oryza	sativa	Hybrid	Yunlu 100		Lassagne et al. 2024
CH0998		2008	China	no	Oryza	sativa	Hybrid	Yunlu 100		Lassagne et al. 2024
CH0999		2008	China	no	Oryza	sativa	Hybrid	Yunlu 100	Illumina paired-end reads	Lassagne et al. 2024
CH1000		2008	China	no	Oryza	sativa	Hybrid	Yunlu 100		Lassagne et al. 2024
CH1001		2008	China	no	Oryza	sativa	Hybrid	Yunlu 100		Lassagne et al. 2024
CH1002		2008	China	no	Oryza	sativa	Hybrid	Yunlu 100		Lassagne et al. 2024
CH1003		2008	China	no	Oryza	sativa	Hybrid	Yunlu 100		Lassagne et al. 2024
CH1004		2008	China	no	Oryza	sativa	Hybrid	Yunlu 100		Lassagne et al. 2024
CH1005		2008	China	no	Oryza	sativa	Hybrid	Yunlu 100		Lassagne et al. 2024
CH1007		2008	China	no	Oryza	sativa	Hybrid	Yunlu 100		this study
CH1008		2008	China	no	Oryza	sativa	Hybrid	Yunlu 100		Lassagne et al. 2024
CH1009		2008	China	no	Oryza	sativa	Hybrid	Yunlu 100		Lassagne et al. 2024
CH1010		2008	China	no	Oryza	sativa	Hybrid	Yunlu 100		Lassagne et al. 2024
CH1012		2008	China	no	Oryza	sativa	Hybrid	Yunlu 100		this study
CH1014		2008	China	no	Oryza	sativa	Hybrid	Yunlu 100		Lassagne et al. 2024
CH1016		2008	China	no	Oryza	sativa	Hybrid	Yunlu 100	Illumina paired-end reads	Gladieux et al. 2018
CH1017		2008	China	no	Oryza	sativa	Hybrid	Yunlu 100		Lassagne et al. 2024
CH1018		2008	China	no	Oryza	sativa	Hybrid	Yunlu 100		Lassagne et al. 2024
CH1019		2008	China	no	Oryza	sativa	Hybrid	Yunlu 100	Illumina paired-end reads	Lassagne et al. 2024
CH1064		2009	China	no	Oryza	sativa		Yunlu 102		Lassagne et al. 2024
CH1065		2009	China	no	Oryza	sativa		Yunlu 102		Lassagne et al. 2024
CH1066		2009	China	no	Oryza	sativa		Yunlu 102		Lassagne et al. 2024
CH1069		2009	China	no	Oryza	sativa		Yunlu 102		Lassagne et al. 2024
CH1070		2009	China	no	Oryza	sativa		Yunlu 102		Lassagne et al. 2024
CH1071		2009	China	no	Oryza	sativa		Yunlu 102		Lassagne et al. 2024
CH1072		2009	China	no	Oryza	sativa		Yunlu 102		Lassagne et al. 2024
CH1073		2009	China	no	Oryza	sativa		Yunlu 102		Lassagne et al. 2024
CH1074		2009	China	no	Oryza	sativa		Yunlu 102		Lassagne et al. 2024
CH1075		2009	China	no	Oryza	sativa		Yunlu 102		Lassagne et al. 2024
CH1076		2009	China	no	Oryza	sativa		Yunlu 102		Lassagne et al. 2024
CH1079		2009	China	no	Oryza	sativa		Yunlu 102		Lassagne et al. 2024
CH1080		2009	China	no	Oryza	sativa		Yunlu 102		Lassagne et al. 2024
CH1081		2009	China	no	Oryza	sativa		Yunlu 102		Lassagne et al. 2024
CH1083		2009	China	no	Oryza	sativa		Yunlu 102		Lassagne et al. 2024
CH1084		2009	China	no	Oryza	sativa		Yunlu 102		Lassagne et al. 2024
CH1087		2009	China	no	Oryza	sativa		Yunlu 102		Lassagne et al. 2024
CH1088		2009	China	no	Oryza	sativa		Yunlu 102		Lassagne et al. 2024
CH1091		2009	China	no	Oryza	sativa		Yunlu 102		Lassagne et al. 2024
CH1092		2009	China	no	Oryza	sativa		Yunlu 102		Lassagne et al. 2024
CH1093		2009	China	no	Oryza	sativa		Yunlu 102		Lassagne et al. 2024
CH1095		2009	China	no	Oryza	sativa		Yunlu 102		Lassagne et al. 2024
CH1096		2009	China	no	Oryza	sativa		Yunlu 102		Lassagne et al. 2024
CH1097		2009	China	no	Oryza	sativa		Yunlu 102		Lassagne et al. 2024
CH1098		2009	China	no	Oryza	sativa		Yunlu 102		Lassagne et al. 2024
CH1100		2009	China	no	Oryza	sativa		Yunlu 103		Lassagne et al. 2024
CH1101		2009	China	no	Oryza	sativa		Yunlu 103		Lassagne et al. 2024
CH1103		2009	China	no	Oryza	sativa		Yunlu 103	Illumina HiSeq 3000	Thierry et al. 2022
CH1104		2009	China	no	Oryza	sativa		Yunlu 103		Lassagne et al. 2024
CH1105		2009	China	no	Oryza	sativa		Yunlu 103		Lassagne et al. 2024
CH1106		2009	China	no	Oryza	sativa		Yunlu 103		Lassagne et al. 2024
CH1110		2009	China	no	Oryza	sativa		Yunlu 103		Lassagne et al. 2024
CH1111		2009	China	no	Oryza	sativa		Yunlu 103		Lassagne et al. 2024
CH1112		2009	China	no	Oryza	sativa		Yunlu 103		Lassagne et al. 2024
CH1116		2009	China	no	Oryza	sativa		Yunlu 103		Lassagne et al. 2024
CH1119		2009	China	no	Oryza	sativa		Yunlu 103		Lassagne et al. 2024
CH1120		2009	China	no	Oryza	sativa		Yunlu 103		Lassagne et al. 2024
CH1121		2009	China	no	Oryza	sativa		Yunlu 103		Lassagne et al. 2024
CH1122		2009	China	no	Oryza	sativa		Yunlu 103		Lassagne et al. 2024
CH1123		2009	China	no	Oryza	sativa		Yunlu 103		Lassagne et al. 2024
CH1124		2009	China	no	Oryza	sativa		Yunlu 103		Lassagne et al. 2024
CH1125		2009	China	no	Oryza	sativa		Yunlu 103		Lassagne et al. 2024
CH1126		2009	China	no	Oryza	sativa		Yunlu 103		Lassagne et al. 2024
CH1127		2009	China	no	Oryza	sativa		Yunlu 103		Lassagne et al. 2024
CH1130		2009	China	no	Oryza	sativa		Yunlu 103		Lassagne et al. 2024
CH1133		2009	China	no	Oryza	sativa				Lassagne et al. 2024
CH1135		2009	China	no	Oryza	sativa				Lassagne et al. 2024
CH1138		2009	China	no	Oryza	sativa				Lassagne et al. 2024
CH1140		2009	China	no	Oryza	sativa				Lassagne et al. 2024
CH1142		2009	China	no	Oryza	sativa				Lassagne et al. 2024
CH1143		2009	China	no	Oryza	sativa				Lassagne et al. 2024
CH1144		2009	China	no	Oryza	sativa				Lassagne et al. 2024
CH1146		2009	China	no	Oryza	sativa				Lassagne et al. 2024
CH1150		2009	China	no	Oryza	sativa		Yunlu 10		Lassagne et al. 2024
CH1151		2009	China	no	Oryza	sativa		Yunlu 10		Lassagne et al. 2024
CH1152		2009	China	no	Oryza	sativa		Yunlu 10		Lassagne et al. 2024
CH1153		2009	China	no	Oryza	sativa		Yunlu 10		Lassagne et al. 2024
CH1158		2009	China	no	Oryza	sativa		Yunlu 10		Lassagne et al. 2024
CH1164		2009	China	no	Oryza	sativa		Yunlu 10	Illumina HiSeq 3000	Thierry et al. 2022
CH1166		2009	China	no	Oryza	sativa		Yunlu 10		Lassagne et al. 2024
CH1168		2009	China	no	Oryza	sativa		Yunlu 10		Lassagne et al. 2024
CM0028		1987	Cameroon	no	Oryza	sativa		ITA 212		Pordel et al. 2020
EG308		1999	Egypt	no	Oryza	sativa			HiSeq 2500	Were et al. 2021
Glhn3		1990	China	no	Oryza	sativa			HiSeq 2500	Were et al. 2021
Glhn4		1990	China	no	Oryza	sativa			HiSeq 2500	Were et al. 2021
IN0017	O-250	1987	India	no	Oryza	sativa		HR12	Illumina HiSeq 3000	Thierry et al. 2022
IN0054	411 – 1 – 2	1994	India	no	Oryza	sativa		CO39	Illumina HiSeq 3000	Thierry et al. 2022
IN0059	32 – 1 – 1	1992	India	no	Oryza	sativa		Male Sterile Line	Illumina HiSeq 3000	Thierry et al. 2022
IN0114	BK6	1996	India	no	Oryza	sativa			Illumina HiSeq 3000	Thierry et al. 2022
IT0010		1989	Italy	no	Oryza	sativa		IAC 164		Pordel et al. 2020
JUM1		Unknown	USA	no	Oryza	sativa			HiSeq 2500	Were et al. 2021
KE016		2013	Kenya	no	Oryza	sativa			HiSeq 2500	Were et al. 2021
KE017		2013	Kenya	no	Oryza	sativa			HiSeq 2500	Were et al. 2021
KE019		2013	Kenya	no	Oryza	sativa			HiSeq 2500	Were et al. 2021
KE021		2013	Kenya	no	Oryza	sativa			HiSeq 2500	Were et al. 2021
KE029		2013	Kenya	no	Oryza	sativa			HiSeq 2500	Were et al. 2021
KE041	KN0012	2012	Kenya	no	Oryza	sativa		Basmati 370	HiSeq 2500	Were et al. 2021
KE210	KN0013	2013	Kenya	no	Oryza	sativa		ITA 310	HiSeq 2500	Were et al. 2021
KE255		2014	Kenya	no	Oryza	sativa			HiSeq 2500	Were et al. 2021
KE332		2014	Kenya	no	Oryza	sativa			HiSeq 2500	Were et al. 2021
KE415		2014	Kenya	no	Oryza	sativa			HiSeq 2500	Were et al. 2021
KE443		2014	Kenya	no	Oryza	sativa			HiSeq 2500	Were et al. 2021
KE473		2014	Kenya	no	Oryza	sativa			HiSeq 2500	Were et al. 2021
KE491		2014	Kenya	no	Oryza	sativa			HiSeq 2500	Were et al. 2021
LA0003		2009	Laos	no	Oryza	sativa		Khao Do Pom		this study
LA0005		2009	Laos	no	Oryza	sativa		Khao Do Pom	Illumina paired-end reads	Gladieux et al. 2018
LA0006		2009	Laos	no	Oryza	sativa		Khao Do Pom		this study
LA0007		2009	Laos	no	Oryza	sativa		Khao Do Pom		this study
LA0010		2009	Laos	no	Oryza	sativa		Khao Do Pom		this study
LA0012		2009	Laos	no	Oryza	sativa		Khao Do Pom		this study
LA0019		2009	Laos	no	Oryza	sativa		Khao Mak Khena Do		this study
LA0020		2009	Laos	no	Oryza	sativa		Khao Mak Khena Do		this study
LA0021		2009	Laos	no	Oryza	sativa		Khao Mak Khena Do	Illumina paired-end reads	Gladieux et al. 2018
LA0022		2009	Laos	no	Oryza	sativa		Khao Mak Khena Do		this study
MD1231		2006	Madagascar	no	Oryza	sativa		Fofifa154		this study
ML0060		2008	Mali	no	Oryza	sativa		IR1529	Illumina HiSeq 3000	Pordel et al. 2020
ML0062		2008	Mali	no	Oryza	sativa		IRBLKH K3	Illumina HiSeq 3000	Thierry et al. 2022
ML0068	ML0002	2013	Mali	no	Oryza	longistaminata				this study
NG0012		2009	Nigeria	no	Oryza	sativa		Wita4	Illumina HiSeq 3000	Thierry et al. 2022
NG0054		2009	Nigeria	no	Oryza	sativa		CO39	Illumina HiSeq 3000	Thierry et al. 2022
NG0110		2010	Nigeria	no	Oryza	sativa		Aichi Asahi	HiSeq 2500	Were et al. 2021
NG0135		2009	Nigeria	no	Oryza	sativa		Aichi Asahi	HiSeq 2500	Were et al. 2021
NG0153		2009	Nigeria	no	Oryza	sativa		IRBLB B	HiSeq 2500	Were et al. 2021
NGO104		2010	Ibadan, Nigeria	no	Oryza	sativa			HiSeq 2500	Were et al. 2021
NP0037		2008	Nepal	no	Oryza	sativa	Indica	Masuli	Illumina paired-end reads	Gladieux et al. 2018
NP0041		2008	Nepal	no	Oryza	sativa	Indica	Masuli	Illumina paired-end reads	Gladieux et al. 2018
NP0052		2007	Nepal	no	Oryza	sativa	Japonica	Taichung	Illumina paired-end reads	Gladieux et al. 2018
NP0058		2007	Nepal	no	Oryza	sativa	Japonica	Taichung 176	Illumina HiSeq 3000	Le Naour et al. 2023
NP0061		2007	Nepal	no	Oryza	sativa	Indica	Khumal8	Illumina paired-end reads	Gladieux et al. 2018
PH0012		1986	Philippines	no	Oryza	sativa		IRAT 112		this study
PH0040	NBGA840	1983	Philippines	no	Oryza	sativa		C22		this study
SN0011		1986	Senegal	no	Oryza	glaberrima				this study
TG0004		2012	Togo	no	Oryza	sativa		NÇrica L19	Illumina HiSeq 3000	Thierry et al. 2022
TG004		2012	Elavayo, Togo	no	Oryza	sativa			HiSeq 2500	Were et al. 2021
TH3			Thailand	no	Oryza	sativa			HiSeq 2500	Were et al. 2021
TN0001		2013	Tanzania	no	Oryza	sativa			Illumina HiSeq 3000	Thierry et al. 2022
TN0002		2013	Tanzania	no	Oryza	sativa			Illumina HiSeq 3000	Thierry et al. 2022
TN0057		2013	Tanzania	no	Oryza	sativa			Illumina HiSeq 3000	Thierry et al. 2022
TN0065		2013	Tanzania	no	Oryza	sativa		Supa	Illumina HiSeq 3000	Le Naour et al. 2023
TN0090		2013	Tanzania	no	Oryza	sativa		Supa	Illumina HiSeq 3000	Thierry et al. 2022
TZ090		2013	Tanzania	no	Oryza	sativa			HiSeq 2500	Were et al. 2021
UG08	OG0008		Uganda	no	Oryza	sativa		Koshikhikari	HiSeq 2500	Were et al. 2021
US0041	85M2	1985	USA	no	Oryza	sativa			Illumina HiSeq 3000	Thierry et al. 2022
V0104		1987	Puerto Rico	no	Oryza	sativa			HiSeq 2500	Were et al. 2021
V0108		1964	Louisiana, USA	no	Oryza	sativa			HiSeq 2500	Were et al. 2021
V0113		1967	Texas, USA	no	Oryza	sativa			HiSeq 2500	Were et al. 2021
VT0027		2002	Vietnam	no	Oryza	sativa		Sticky rice	Illumina HiSeq 3000	Thierry et al. 2022
VT0030		2002	Vietnam	no	Oryza	sativa		Sticky rice	Illumina HiSeq 3000	Thierry et al. 2022
VT0315	VNN-0701		Vietnam	no	Oryza	sativa	Indica	Seng cu		this study
VT0316	VNN-0702		Vietnam	no	Oryza	sativa	Indica	Seng cu		this study
VT0317	VNN-0703		Vietnam	no	Oryza	sativa	Indica	Seng cu		this study
VT0318	VNN-0704		Vietnam	no	Oryza	sativa	Indica	Seng cu		this study
VT0319	VNN-0705		Vietnam	no	Oryza	sativa	Indica	Seng cu		this study
VT0373	VNN-0781		Vietnam	no	Oryza	sativa	Japonica	Nep cam khao lech		this study
VT0374	VNN-0782		Vietnam	no	Oryza	sativa	Japonica	Nep cam khao lech		this study
VT0375	VNN-0783		Vietnam	no	Oryza	sativa	Japonica	Nep cam khao lech		this study
VT0376	VNN-0784		Vietnam	no	Oryza	sativa	Japonica	Nep cam khao lech		this study
VT0377	VNN-0785		Vietnam	no	Oryza	sativa	Japonica	Nep cam khao lech		this study
VT0378	VNN-0786		Vietnam	no	Oryza	sativa	Japonica	Nep cam khao lech		this study
VT0379	VNN-0787		Vietnam	no	Oryza	sativa	Japonica	Nep cam khao lech		this study
VT0380	VNN-0788		Vietnam	no	Oryza	sativa	Japonica	Nep cam khao lech		this study
VT0381	VNN-0789		Vietnam	no	Oryza	sativa	Japonica	Nep cam khao lech		this study
VT0382	VNN-0790		Vietnam	no	Oryza	sativa	Japonica	Nep cam khao lech		this study
VT0396	VNN-0831		Vietnam	no	Oryza	sativa	Indica	Seng cu		this study
VT0397	VNN-0833		Vietnam	no	Oryza	sativa	Indica	Seng cu		this study
VT0398	VNN-0834		Vietnam	no	Oryza	sativa	Indica	Seng cu		this study
VT0399	VNN-0835		Vietnam	no	Oryza	sativa	Indica	Seng cu		this study
VT0400	VNN-0836		Vietnam	no	Oryza	sativa	Indica	Seng cu		this study
VT0401	VNN-0837		Vietnam	no	Oryza	sativa	Indica	Seng cu		this study
VT0402	VNN-0838		Vietnam	no	Oryza	sativa	Indica	Seng cu		this study
VT0403	VNN-0839		Vietnam	no	Oryza	sativa	Indica	Seng cu		this study
VT0404	VNN-0840		Vietnam	no	Oryza	sativa	Indica	Seng cu		this study
PR0083	PRT-001	1992	Portugal	no	Stenotaphrum	secundatum			NovaSeq 6000	this study
PR0104	PRT-002	1992	Portugal	no	Stenotaphrum	secundatum			NovaSeq 6000	this study
