## Supplemental Table 2 for "Population structure of the rice blast fungus *Pyricularia oryzae* in the context of elevated host heterogeneity"

Isolate	Sequencing_Depth	Percentage_of_coverage
CH1204	58	98.95
CH1206	125	98.99
CH1212	88	98.96
CH1213	67	98.96
CH1214	75	99.0
CH1215	82	98.83
CH1222	77	99.04
CH1564	109	98.99
CH1568	79	99.25
CH1584	206	99.56
CH1857	76	98.91
CH1858	68	98.86
CH1859	69	98.96
CH1861	68	99.06
CH1862	68	98.91
CH1863	69	98.93
CH1865	52	98.85
CH1866	60	99.08
CH1868	66	99.06
CH1869	79	98.96
CH1871	62	98.89
CH1873	63	98.9
CH1874	64	98.71
CH1876	64	98.87
CH1877	61	98.72
CH1878	64	98.89
CH1879	51	98.86
CH1882	72	98.5
CH1883	67	98.9
CH1884	68	98.88
CH1885	69	98.8
CH1886	55	98.87
CH1887	53	98.87
CH1889	65	99.19
CH1890	65	98.91
CH1891	68	98.89
CH1892	69	99.09
CH1893	71	98.74
CH1894	65	98.87
CH1895	58	98.87
CH1896	64	98.87
CH1897	60	98.84
CH1898	67	98.85
CH1899	70	98.82
CH1900	77	98.88
CH1901	69	98.88
CH1902	62	98.87
CH1903	51	98.84
CH1904	54	98.85
CH1905	64	99.01
CH1906	74	98.91
CH1907	67	98.9
CH1908	65	98.66
CH1910	69	98.9
CH1911	70	98.9
CH1913	68	98.88
CH1915	76	98.92
CH2050	135	98.82
CH2051	70	98.79
CH2053	91	98.84
CH2054	76	98.83
CH2055	118	98.86
CH2056	89	98.84
CH2057	136	98.86
CH2058	124	98.87
CH2059	59	98.82
CH2061	97	98.83
CH2071	66	98.8
CH2072	81	98.79
CH2074	91	98.85
CH2086	88	98.79
CH2088	90	98.81
CH2090	86	98.84
CH2095	75	98.83
CH2106	125	98.83
CH2112	90	98.83
CH2133	69	98.81
CH2138	74	98.83
CH2144	70	98.81
CH2146	97	98.78
CH2155	96	98.82
CH2156	81	98.84
CH2160	130	98.79
CH2166	84	98.77
CH2237	59	98.7
CH2256	58	98.74
CH2284	94	98.82
CH2286	59	98.81
CH2287	95	98.78
CH2293	74	98.78
CH2305	107	98.85
CH2307	61	98.94
CH2318	64	98.1
CH2325	79	98.42
76_3	86	99.73
82_0835	126	98.91
BF17	75	98.47
BF32	97	98.47
BF48	88	98.72
BN0119	49	98.37
BN0123	58	98.35
BN0202	63	98.73
BN0252	80	98.09
BN0293	79	98.29
CD0013	44	98.58
CD0023	49	98.68
CD0065	73	98.55
CD0142	100	98.98
CH0043	106	98.49
CH0049	120	98.33
CH0072	78	98.85
CH0328	9	97.96
CH0452	59	98.92
CH0461	100	98.24
CH0532	9	98.46
CH0533	62	98.74
CH0595	9	97.85
CH0680	8	97.97
CH0689	9	98.49
CH0701	9	98.23
CH0860	8	98.33
CH0997	42	99.03
CH0998	92	98.63
CH0999	66	98.78
CH1000	70	98.59
CH1001	81	98.9
CH1002	59	98.86
CH1003	66	98.99
CH1004	127	98.84
CH1005	105	98.66
CH1007	67	98.76
CH1008	103	98.82
CH1009	96	98.84
CH1010	64	98.76
CH1012	104	98.78
CH1014	120	98.97
CH1016	9	98.38
CH1017	88	98.85
CH1018	108	98.94
CH1019	9	98.43
CH1064	78	98.61
CH1065	69	98.74
CH1066	54	98.91
CH1069	80	98.66
CH1070	74	98.86
CH1071	120	99.05
CH1072	71	98.56
CH1073	44	98.63
CH1074	63	98.75
CH1075	48	98.76
CH1076	65	98.8
CH1079	94	98.68
CH1080	46	98.72
CH1081	83	98.95
CH1083	74	98.81
CH1084	85	98.73
CH1087	62	98.7
CH1088	62	98.93
CH1091	73	98.91
CH1092	45	98.65
CH1093	45	98.94
CH1095	59	98.87
CH1096	66	98.83
CH1097	44	98.89
CH1098	66	98.75
CH1100	52	99.0
CH1101	45	98.71
CH1103	56	98.96
CH1104	52	98.77
CH1105	80	99.03
CH1106	55	98.61
CH1110	63	98.62
CH1111	105	98.92
CH1112	103	98.81
CH1116	64	98.69
CH1119	88	98.72
CH1120	319	99.11
CH1121	70	98.75
CH1122	69	98.74
CH1123	47	98.74
CH1124	48	98.96
CH1125	45	98.93
CH1126	44	98.69
CH1127	105	98.8
CH1130	106	98.65
CH1133	60	98.73
CH1135	49	98.77
CH1138	47	98.73
CH1140	46	98.99
CH1142	94	99.11
CH1143	46	98.76
CH1144	43	98.67
CH1146	110	98.91
CH1150	101	99.12
CH1151	40	98.82
CH1152	116	98.96
CH1153	47	98.79
CH1158	44	98.67
CH1164	47	98.51
CH1166	43	98.48
CH1168	77	98.88
CM0028	145	98.42
EG308	92	98.91
Glhn3	85	98.83
Glhn4	96	98.76
IN0017	49	98.82
IN0054	91	98.27
IN0059	41	98.74
IN0114	87	98.54
IT0010	124	99.1
JUM1	78	98.33
KE016	99	98.39
KE017	87	98.32
KE019	60	98.3
KE021	102	98.36
KE029	105	98.43
KE041	98	98.42
KE210	49	98.1
KE255	68	98.05
KE332	234	98.36
KE415	109	98.61
KE443	273	98.55
KE473	266	98.45
KE491	168	98.63
LA0003	168	98.81
LA0005	8	98.49
LA0006	60	99.02
LA0007	59	98.98
LA0010	65	99.08
LA0012	64	98.86
LA0019	66	98.97
LA0020	58	98.83
LA0021	9	98.28
LA0022	57	98.8
MD1231	70	98.47
ML0060	101	98.45
ML0062	66	98.41
ML0068	57	98.34
NG0012	52	98.09
NG0054	69	98.48
NG0110	82	98.48
NG0135	68	98.53
NG0153	78	98.57
NGO104	88	98.01
NP0037	8	98.06
NP0041	11	97.98
NP0052	9	98.29
NP0058	94	98.3
NP0061	6	97.6
PH0012	83	98.25
PH0040	42	98.52
SN0011	48	98.69
TG0004	58	98.35
TG004	78	98.45
TH3	169	98.46
TN0001	67	98.39
TN0002	81	98.48
TN0057	86	98.28
TN0065	108	98.38
TN0090	86	98.4
TZ090	106	97.92
UG08	137	98.2
US0041	59	98.81
V0104	88	98.68
V0108	97	98.81
V0113	103	98.43
VT0027	54	99.0
VT0030	68	98.95
VT0315	108	98.65
VT0316	90	98.6
VT0317	140	98.59
VT0318	126	98.87
VT0319	137	98.66
VT0373	141	98.5
VT0374	131	99.05
VT0375	107	98.91
VT0376	101	98.98
VT0377	139	98.89
VT0378	101	98.76
VT0379	101	98.47
VT0380	124	98.85
VT0381	101	98.99
VT0382	114	98.98
VT0396	107	98.87
VT0397	130	98.86
VT0398	95	98.88
VT0399	115	98.91
VT0400	133	98.91
VT0401	110	98.89
VT0402	133	98.91
VT0403	134	98.88
VT0404	124	98.88
