## Supplemental Table 3 for "Population structure of the rice blast fungus *Pyricularia oryzae* in the context of elevated host heterogeneity"

Isolate	median mapping depth	mean mapping depth	sd	min_3sd	max_3sd
CH1204	39	39.16355	7.242617	17.43569	60.8914
CH1206	86	86.95283	11.98776	50.98955	122.9161
CH1212	60	60.27792	9.611186	31.44437	89.11148
CH1213	45	45.10533	8.184087	20.55307	69.65759
CH1214	51	51.01694	8.585234	25.26123	76.77264
CH1215	57	57.51709	9.119602	30.15828	84.87589
CH1222	52	52.64994	8.787055	26.28877	79.0111
CH1564	76	76.51048	11.08128	43.26663	109.7543
CH1568	55	55.56063	9.097567	28.26793	82.85333
CH1584	132	132.9676	16.12058	84.6059	181.3294
CH1857	52	52.16777	8.175164	27.64228	76.69326
CH1858	48	48.49739	7.534604	25.89358	71.10121
CH1859	47	47.22364	7.390765	25.05134	69.39593
CH1861	47	46.72339	7.626132	23.845	69.60179
CH1862	48	48.11916	7.438543	25.80353	70.43479
CH1863	48	47.9711	7.62757	25.08839	70.85381
CH1865	37	36.8439	7.535483	14.23745	59.45035
CH1866	39	38.99744	9.681579	9.952705	68.04218
CH1868	42	42.41267	7.515254	19.8669	64.95843
CH1869	55	55.55479	7.929969	31.76488	79.3447
CH1871	43	43.16799	7.329136	21.18058	65.15539
CH1873	43	43.31565	7.177199	21.78406	64.84725
CH1874	45	44.85805	7.374797	22.73366	66.98244
CH1876	45	44.95695	7.249822	23.20749	66.70642
CH1877	42	42.24714	7.081131	21.00375	63.49053
CH1878	45	44.81031	7.428222	22.52565	67.09498
CH1879	36	36.05624	7.018537	15.00063	57.11185
CH1882	49	48.9808	7.593969	26.1989	71.76271
CH1883	46	46.3359	7.482221	23.88924	68.78256
CH1884	48	48.18421	7.388841	26.01769	70.35073
CH1885	47	47.41271	7.469024	25.00564	69.81979
CH1886	37	37.52188	7.004433	16.50858	58.53518
CH1887	36	36.06683	6.963748	15.17559	56.95808
CH1889	47	47.198	7.452313	24.84106	69.55494
CH1890	45	45.11329	7.280634	23.27139	66.9552
CH1891	48	47.81154	7.549796	25.16215	70.46093
CH1892	46	46.52218	7.387229	24.36049	68.68386
CH1893	49	49.69022	7.648965	26.74332	72.63711
CH1894	45	44.70339	7.278654	22.86743	66.53935
CH1895	39	39.47242	7.436584	17.16267	61.78217
CH1896	44	43.86203	7.156914	22.39129	65.33277
CH1897	43	42.73106	7.241475	21.00664	64.45549
CH1898	47	46.80746	7.58146	24.06308	69.55184
CH1899	49	49.01515	7.650517	26.0636	71.9667
CH1900	54	54.4416	8.17135	29.92755	78.95565
CH1901	47	46.79792	7.441595	24.47313	69.1227
CH1902	42	41.96127	7.577215	19.22963	64.69292
CH1903	34	33.83101	7.115856	12.48344	55.17858
CH1904	37	37.38366	7.480963	14.94077	59.82654
CH1905	40	40.12001	10.26346	9.32963	70.91038
CH1906	49	49.22729	7.988519	25.26174	73.19285
CH1907	46	45.68828	7.4403	23.36738	68.00918
CH1908	46	45.71669	7.38256	23.56901	67.86437
CH1910	46	46.6129	7.535773	24.00558	69.22021
CH1911	47	47.27674	7.60532	24.46078	70.0927
CH1913	45	45.1449	7.287016	23.28385	67.00595
CH1915	51	51.64671	7.803531	28.23612	75.05731
CH2050	103	103.8492	13.2866	63.98941	143.709
CH2051	52	52.22595	8.656017	26.2579	78.194
CH2053	72	72.28359	10.46959	40.87481	103.6924
CH2054	54	54.44354	8.826233	27.96484	80.92224
CH2055	85	85.96572	11.17218	52.44919	119.4822
CH2056	68	67.9686	10.09853	37.67301	98.26418
CH2057	105	106.0963	13.49466	65.61228	146.5802
CH2058	95	95.94197	12.58983	58.17247	133.7115
CH2059	44	43.95701	7.79135	20.58296	67.33106
CH2061	69	69.42576	10.10646	39.10637	99.74514
CH2071	48	48.38581	8.371548	23.27116	73.50045
CH2072	57	57.65332	9.150549	30.20168	85.10497
CH2074	67	67.47476	9.915302	37.72885	97.22066
CH2086	65	65.36926	9.926967	35.58836	95.15016
CH2088	68	68.17788	10.146	37.73988	98.61588
CH2090	65	65.06804	9.708811	35.94161	94.19448
CH2095	54	54.51547	8.95849	27.64	81.39095
CH2106	95	95.17893	12.69272	57.10077	133.2571
CH2112	66	66.51872	10.15605	36.05056	96.98687
CH2133	52	51.94218	8.846971	25.40127	78.48309
CH2138	54	53.94598	9.009599	26.91719	80.97478
CH2144	51	51.55613	8.6718	25.54073	77.57153
CH2146	72	72.33248	10.30079	41.4301	103.2348
CH2155	72	72.42573	10.41061	41.19391	103.6576
CH2156	62	62.89121	9.367737	34.788	90.99442
CH2160	97	97.28302	12.64721	59.34139	135.2247
CH2166	65	64.86501	10.01337	34.82491	94.90511
CH2237	43	43.06309	7.810293	19.63221	66.49397
CH2256	42	41.77112	7.656491	18.80165	64.74059
CH2284	66	66.69244	10.01704	36.64132	96.74357
CH2286	43	43.1268	7.7669	19.8261	66.4275
CH2287	69	69.67879	10.5256	38.10201	101.2556
CH2293	54	54.14573	8.967391	27.24356	81.04791
CH2305	76	76.19281	10.63153	44.29822	108.0874
CH2307	45	45.00565	7.894247	21.32291	68.68839
CH2318	47	47.5923	8.384123	22.43993	72.74466
CH2325	56	56.75636	9.150794	29.30398	84.20874
76_3	51	51.73014	10.54666	20.09014	83.37013
82_0835	72	72.77031	13.26801	32.96627	112.5744
BF17	43	42.9672	8.947298	16.12531	69.80909
BF32	54	54.31037	9.880103	24.67006	83.95068
BF48	47	47.7178	9.075005	20.49278	74.94281
BN0119	34	34.14377	6.97807	13.20956	55.07798
BN0123	41	41.36924	7.843161	17.83975	64.89872
BN0202	45	44.84809	7.930427	21.05681	68.63937
BN0252	56	55.79479	9.147565	28.3521	83.23749
BN0293	43	43.6686	8.492193	18.19203	69.14518
CD0013	33	33.42453	7.198523	11.82896	55.0201
CD0023	36	35.58207	7.460172	13.20156	57.96259
CD0065	50	50.25445	8.631987	24.35849	76.15041
CD0142	71	70.81518	10.79749	38.4227	103.2077
CH0043	81	81.56974	11.72856	46.38405	116.7554
CH0049	106	100.5373	43.21218	-29.09925	230.1738
CH0072	60	60.33389	9.739051	31.11674	89.55104
CH0328	10	9.632184	3.337245	-0.3795501	19.64392
CH0452	44	44.48389	8.077776	20.25056	68.71721
CH0461	77	77.39501	11.32141	43.43078	111.3592
CH0532	9	9.507155	3.328391	-0.4780182	19.49233
CH0533	45	45.43266	7.961167	21.54915	69.31616
CH0595	10	9.899187	3.283228	0.04950159	19.74887
CH0680	9	8.993369	3.185813	-0.5640687	18.55081
CH0689	10	9.857383	3.248073	0.1131647	19.6016
CH0701	9	8.979089	3.163109	-0.5102372	18.46841
CH0860	8	8.207624	3.008998	-0.8193703	17.23462
CH0997	34	34.5349	7.133863	13.13331	55.93649
CH0998	75	75.56244	11.44026	41.24166	109.8832
CH0999	52	52.72068	9.174493	25.1972	80.24416
CH1000	50	50.42485	8.502194	24.91827	75.93143
CH1001	70	70.4566	11.90133	34.75262	106.1606
CH1002	48	48.0502	9.002715	21.04206	75.05834
CH1003	51	51.52426	9.641835	22.59875	80.44976
CH1004	103	103.602	14.7661	59.30373	147.9003
CH1005	83	84.26234	13.27474	44.43811	124.0866
CH1007	53	53.29665	9.214969	25.65174	80.94155
CH1008	83	83.44324	13.50869	42.91717	123.9693
CH1009	84	84.69269	12.72648	46.51324	122.8721
CH1010	54	54.37018	9.80313	24.96079	83.77957
CH1012	88	88.80543	14.02634	46.72641	130.8844
CH1014	100	101.409	14.60832	57.584	145.2339
CH1016	10	10.22532	3.443567	-0.1053774	20.55603
CH1017	75	75.16635	11.78821	39.80172	110.531
CH1018	88	88.85444	12.98114	49.91102	127.7979
CH1019	9	9.425017	3.309504	-0.5034943	19.35353
CH1064	67	67.82574	11.30832	33.90078	101.7507
CH1065	58	58.17909	10.11526	27.8333	88.52488
CH1066	44	43.75958	8.002936	19.75077	67.76839
CH1069	60	60.33639	9.618864	31.4798	89.19299
CH1070	59	59.28917	9.898668	29.59317	88.98518
CH1071	99	99.86943	15.31654	53.91982	145.819
CH1072	53	53.80321	8.902066	27.09701	80.50941
CH1073	35	35.57442	7.163532	14.08383	57.06502
CH1074	49	49.19999	8.522736	23.63178	74.7682
CH1075	39	38.66029	7.654211	15.69766	61.62292
CH1076	55	55.01278	10.20595	24.39494	85.63062
CH1079	79	80.25367	13.03794	41.13985	119.3675
CH1080	36	36.43717	7.30547	14.52076	58.35358
CH1081	62	62.28375	9.714691	33.13968	91.42782
CH1083	62	62.56673	10.35441	31.50351	93.62996
CH1084	71	72.07959	11.85643	36.51029	107.6489
CH1087	50	50.22048	8.803869	23.80887	76.63209
CH1088	52	52.57049	9.119333	25.21249	79.92849
CH1091	61	61.92835	10.11983	31.56885	92.28784
CH1092	36	36.31608	7.299676	14.41705	58.21511
CH1093	36	35.77778	7.194728	14.1936	57.36197
CH1095	47	47.18384	8.561664	21.49885	72.86883
CH1096	55	55.64315	9.93939	25.82498	85.46132
CH1097	34	34.46181	7.122835	13.0933	55.83032
CH1098	56	56.85028	9.895787	27.16291	86.53764
CH1100	41	41.6333	7.851588	18.07854	65.18807
CH1101	36	36.28671	7.360487	14.20524	58.36817
CH1103	42	41.69829	7.670201	18.68769	64.70889
CH1104	43	43.56638	8.535523	17.95981	69.17295
CH1105	68	68.57496	11.48867	34.10894	103.041
CH1106	45	45.06277	8.464169	19.67026	70.45527
CH1110	51	50.69569	8.980903	23.75298	77.6384
CH1111	88	89.2905	13.16331	49.80055	128.7804
CH1112	86	87.25484	13.19857	47.65913	126.8506
CH1116	53	53.93218	9.213373	26.29206	81.57229
CH1119	73	74.07014	12.08996	37.80026	110.34
CH1120	251	253.4939	33.63358	152.5932	354.3947
CH1121	59	59.40348	10.1437	28.97237	89.83459
CH1122	52	52.64869	8.761218	26.36503	78.93234
CH1123	38	38.33808	7.489833	15.86858	60.80758
CH1124	38	37.95882	7.41177	15.72351	60.19413
CH1125	36	35.66525	7.429845	13.37572	57.95479
CH1126	36	35.95735	7.270681	14.1453	57.76939
CH1127	88	89.11764	13.27965	49.27869	128.9566
CH1130	89	90.10794	13.10938	50.77982	129.4361
CH1133	45	45.81317	7.921326	22.04919	69.57714
CH1135	39	38.73196	7.58147	15.98754	61.47637
CH1138	38	37.75199	7.574281	15.02914	60.47483
CH1140	36	36.19124	7.258239	14.41652	57.96596
CH1142	74	74.38837	11.6595	39.40988	109.3669
CH1143	37	37.26564	7.271179	15.4521	59.07917
CH1144	35	35.01013	7.087399	13.74793	56.27233
CH1146	89	89.87396	12.99335	50.89392	128.854
CH1150	80	80.86395	12.27091	44.05122	117.6767
CH1151	33	32.97409	6.929688	12.18503	53.76315
CH1152	95	95.55188	13.97311	53.63255	137.4712
CH1153	37	37.0092	7.243735	15.27799	58.74041
CH1158	36	35.56233	7.214761	13.91805	57.20661
CH1164	37	37.03164	7.267192	15.23007	58.83322
CH1166	35	35.31929	7.147251	13.87754	56.76105
CH1168	57	57.61192	9.185898	30.05422	85.16961
CM0028	107	106.8864	14.10261	64.57856	149.1942
EG308	73	73.19204	11.43	38.90203	107.4821
Glhn3	50	50.36799	9.731182	21.17444	79.56154
Glhn4	57	57.11344	9.886011	27.45541	86.77148
IN0017	33	33.29061	6.975837	12.3631	54.21812
IN0054	65	65.27493	10.05805	35.10078	95.44908
IN0059	29	28.6402	6.189557	10.07153	47.20887
IN0114	63	62.78384	10.46719	31.38228	94.1854
IT0010	89	89.25032	12.91938	50.49218	128.0085
JUM1	42	42.06932	8.530054	16.47916	67.65948
KE016	80	80.29906	12.56666	42.59909	117.999
KE017	72	72.28325	11.00117	39.27974	105.2868
KE019	49	49.05998	8.690031	22.98988	75.13007
KE021	84	84.48034	12.71088	46.34769	122.613
KE029	84	84.74361	12.7314	46.5494	122.9378
KE041	57	57.0264	10.36967	25.91739	88.13541
KE210	22	21.87267	8.434387	-3.430493	47.17583
KE255	36	35.75656	8.549659	10.10758	61.40553
KE332	137	136.9556	22.87418	68.33312	205.5782
KE415	51	51.0249	17.31015	-0.9055377	102.9553
KE443	163	163.1463	30.12379	72.77492	253.5177
KE473	159	158.6705	28.98511	71.71521	245.6259
KE491	99	98.98674	17.84173	45.46155	152.5119
LA0003	138	139.3173	18.48353	83.86671	194.7679
LA0005	9	8.722308	3.134001	-0.6796945	18.12431
LA0006	46	46.23914	8.508451	20.71379	71.7645
LA0007	43	43.80631	8.172072	19.29009	68.32252
LA0010	48	48.22089	8.695835	22.13339	74.3084
LA0012	48	48.78733	9.026525	21.70776	75.86691
LA0019	50	50.44873	8.892085	23.77248	77.12499
LA0020	45	45.25029	8.493096	19.77101	70.72958
LA0021	10	10.28927	3.488756	-0.1770021	20.75554
LA0022	45	45.61422	8.53432	20.01126	71.21718
MD1231	54	54.21596	9.544099	25.58366	82.84826
ML0060	77	76.70722	11.9458	40.86982	112.5446
ML0062	46	45.89471	7.971918	21.97895	69.81046
ML0068	38	38.30298	7.610439	15.47166	61.13429
NG0012	36	36.05581	7.04501	14.92078	57.19084
NG0054	49	49.10344	8.68119	23.05987	75.14701
NG0110	38	38.05071	8.581771	12.30539	63.79602
NG0135	36	35.88986	7.070143	14.67943	57.10029
NG0153	43	43.46715	8.704478	17.35372	69.58059
NGO104	50	50.04012	9.368084	21.93586	78.14437
NP0037	9	8.657352	3.109712	-0.6717856	17.98649
NP0041	10	10.46756	3.484734	0.01336328	20.92177
NP0052	9	9.550813	3.331927	-0.4449672	19.54659
NP0058	71	71.69176	10.7833	39.34185	104.0417
NP0061	6	6.081097	2.562175	-1.605427	13.76762
PH0012	63	63.9413	10.52499	32.36634	95.51626
PH0040	33	32.64987	6.708562	12.52418	52.77555
SN0011	35	35.14805	7.316901	13.19735	57.09875
TG0004	42	42.1148	8.124446	17.74146	66.48814
TG004	40	40.10661	11.52779	5.523232	74.68999
TH3	31	30.62622	11.97182	-5.289232	66.54167
TN0001	48	47.72012	8.11224	23.3834	72.05684
TN0002	56	56.19594	9.484999	27.74095	84.65094
TN0057	63	62.86381	9.900774	33.16149	92.56614
TN0065	78	77.79678	11.66603	42.7987	112.7949
TN0090	62	61.93491	10.00025	31.93417	91.93565
TZ090	63	63.42758	12.56477	25.73326	101.1219
UG08	76	76.40871	12.39416	39.22623	113.5912
US0041	40	39.91527	7.739439	16.69695	63.13359
V0104	50	50.48172	14.25821	7.707098	93.25634
V0108	56	56.37329	10.54736	24.73121	88.01537
V0113	60	60.38317	13.12564	21.00626	99.76009
VT0027	37	37.00135	7.156127	15.53297	58.46973
VT0030	48	48.25297	8.342061	23.22679	73.27915
VT0315	69	68.87555	10.22143	38.21125	99.53984
VT0316	54	54.48471	12.9877	15.52163	93.4478
VT0317	86	86.81708	11.57824	52.08235	121.5518
VT0318	74	74.41709	10.94583	41.57959	107.2546
VT0319	83	83.69501	11.5401	49.07471	118.3153
VT0373	91	91.55117	12.27062	54.73929	128.363
VT0374	82	82.25513	11.31513	48.30974	116.2005
VT0375	72	72.99315	10.51867	41.43713	104.5492
VT0376	67	67.90364	10.09478	37.61931	98.18797
VT0377	91	91.97997	11.93568	56.17293	127.787
VT0378	70	70.7719	10.26244	39.98458	101.5592
VT0379	66	66.87769	9.825044	37.40256	96.35283
VT0380	82	82.83744	11.40896	48.61057	117.0643
VT0381	67	67.81852	10.10505	37.50338	98.13366
VT0382	77	77.90423	10.71255	45.76658	110.0419
VT0396	68	68.07964	10.32767	37.09662	99.06265
VT0397	79	79.27112	11.06997	46.06121	112.481
VT0398	62	62.73837	9.752089	33.4821	91.99464
VT0399	71	71.20079	10.31436	40.25771	102.1439
VT0400	81	81.68916	11.1273	48.30726	115.0711
VT0401	70	69.83932	10.11932	39.48137	100.1973
VT0402	80	79.89785	10.58687	48.13723	111.6585
VT0403	83	83.38848	11.31861	49.43265	117.3443
VT0404	75	75.47603	10.78009	43.13575	107.8163
