## Supplemental Table 4 for "Population structure of the rice blast fungus *Pyricularia oryzae* in the context of elevated host heterogeneity"

Isolate	Origin	Assignation_Thierry	Assignation_Ali	sNMF_attribution_whole_dataset_K5	DAPC_attribution_whole_dataset_K5	sNMF_attribution_YYT_dataset_K6	DAPC_attribution_YYT_dataset_K6	Final_attribution
CH1204	YYT			no_attribution	WW1	YYTJ	YYTJ	YYTJ
CH1206	YYT			no_attribution	WW1	YYTJ	YYTJ	YYTJ
CH1212	YYT			no_attribution	WW1	YYTJ	YYTJ	YYTJ
CH1213	YYT			no_attribution	WW1	YYTJ	YYTJ	YYTJ
CH1214	YYT			no_attribution	WW1	YYTJ	YYTJ	YYTJ
CH1215	YYT			no_attribution	WW1	YYTJ	YYTJ	YYTJ
CH1222	YYT			no_attribution	WW1	YYTJ	YYTJ	YYTJ
CH1564	YYT			no_attribution	WW1	YYTJ	YYTJ	YYTJ
CH1568	YYT			no_attribution	WW1	YYTJ	YYTJ	YYTJ
CH1584	YYT			no_attribution	WW1	no_attribution	WW1	WW1
CH1857	YYT		YYT1	YYT_group	YYT_group	YYT1	YYT1	YYT1
CH1858	YYT		YYT1	YYT_group	YYT_group	YYT1	YYT1	YYT1
CH1859	YYT		YYT1	YYT_group	YYT_group	YYT1	YYT1	YYT1
CH1861	YYT		YYT3	no_attribution	WW1	YYT3	YYT3	YYT3
CH1862	YYT		YYT1	YYT_group	YYT_group	YYT1	YYT1	YYT1
CH1863	YYT		YYT1	YYT_group	YYT_group	YYT1	YYT1	YYT1
CH1865	YYT		YYT1	YYT_group	YYT_group	YYT1	YYT1	YYT1
CH1866	YYT		YYT1	YYT_group	YYT_group	YYT1	YYT1	YYT1
CH1868	YYT		YYT3	no_attribution	WW1	YYT3	YYT3	YYT3
CH1869	YYT		WW1	WW1	WW1	WW1	WW1	WW1
CH1871	YYT		YYT1	YYT_group	YYT_group	YYT1	YYT1	YYT1
CH1873	YYT		YYT1	YYT_group	YYT_group	YYT1	YYT1	YYT1
CH1874	YYT		WW1	WW1	WW1	WW1	WW1	WW1
CH1876	YYT		YYT1	YYT_group	YYT_group	YYT1	YYT1	YYT1
CH1877	YYT		WW3	WW3	WW3	WW3	WW3	WW3
CH1878	YYT		YYT1	YYT_group	YYT_group	YYT1	YYT1	YYT1
CH1879	YYT		YYT1	YYT_group	YYT_group	YYT1	YYT1	YYT1
CH1882	YYT		WW3	WW3	WW3	WW3	WW3	WW3
CH1883	YYT		YYT1	YYT_group	YYT_group	YYT1	YYT1	YYT1
CH1884	YYT		YYT1	YYT_group	YYT_group	YYT1	YYT1	YYT1
CH1885	YYT		WW3	WW3	WW3	WW3	WW3	WW3
CH1886	YYT		YYT1	YYT_group	YYT_group	YYT1	YYT1	YYT1
CH1887	YYT		YYT1	YYT_group	YYT_group	YYT1	YYT1	YYT1
CH1889	YYT		WW1	no_attribution	WW1	no_attribution	WW1	WW1
CH1890	YYT		YYT2	YYT_group	YYT_group	YYT2	YYT2	YYT2
CH1891	YYT		YYT1	YYT_group	YYT_group	YYT1	YYT1	YYT1
CH1892	YYT		YYT3	no_attribution	WW1	YYT3	YYT3	YYT3
CH1893	YYT		WW3	WW3	WW3	WW3	WW3	WW3
CH1894	YYT		YYT1	YYT_group	YYT_group	YYT1	YYT1	YYT1
CH1895	YYT		YYT1	YYT_group	YYT_group	YYT1	YYT1	YYT1
CH1896	YYT		YYT1	YYT_group	YYT_group	YYT1	YYT1	YYT1
CH1897	YYT		YYT2	YYT_group	YYT_group	YYT2	YYT2	YYT2
CH1898	YYT		YYT2	YYT_group	YYT_group	YYT2	YYT2	YYT2
CH1899	YYT		WW1	WW1	WW1	WW1	WW1	WW1
CH1900	YYT		YYT2	YYT_group	YYT_group	YYT2	YYT2	YYT2
CH1901	YYT		YYT1	YYT_group	YYT_group	YYT1	YYT1	YYT1
CH1902	YYT		YYT1	YYT_group	YYT_group	YYT1	YYT1	YYT1
CH1903	YYT		YYT1	YYT_group	YYT_group	YYT1	YYT1	YYT1
CH1904	YYT		YYT1	YYT_group	YYT_group	YYT1	YYT1	YYT1
CH1905	YYT		YYT1	YYT_group	YYT_group	YYT1	YYT1	YYT1
CH1906	YYT		YYT1	YYT_group	YYT_group	YYT1	YYT1	YYT1
CH1907	YYT		YYT1	YYT_group	YYT_group	YYT1	YYT1	YYT1
CH1908	YYT		WW3	WW3	WW3	WW3	WW3	WW3
CH1910	YYT		YYT1	YYT_group	YYT_group	YYT1	YYT1	YYT1
CH1911	YYT		YYT1	YYT_group	YYT_group	YYT1	YYT1	YYT1
CH1913	YYT		YYT1	YYT_group	YYT_group	YYT1	YYT1	YYT1
CH1915	YYT		YYT1	YYT_group	YYT_group	YYT1	YYT1	YYT1
CH2050	YYT			YYT_group	YYT_group	YYT1	YYT1	YYT1
CH2051	YYT			YYT_group	YYT_group	YYT1	YYT1	YYT1
CH2053	YYT			YYT_group	YYT_group	YYT1	YYT1	YYT1
CH2054	YYT			YYT_group	YYT_group	YYT1	YYT1	YYT1
CH2055	YYT			YYT_group	YYT_group	YYT1	YYT1	YYT1
CH2056	YYT			YYT_group	YYT_group	YYT1	YYT1	YYT1
CH2057	YYT			YYT_group	YYT_group	YYT1	YYT1	YYT1
CH2058	YYT			YYT_group	YYT_group	YYT1	YYT1	YYT1
CH2059	YYT			YYT_group	YYT_group	YYT1	YYT1	YYT1
CH2061	YYT			YYT_group	YYT_group	YYT1	YYT1	YYT1
CH2071	YYT			YYT_group	YYT_group	YYT1	YYT1	YYT1
CH2072	YYT			YYT_group	YYT_group	YYT1	YYT1	YYT1
CH2074	YYT			YYT_group	YYT_group	YYT1	YYT1	YYT1
CH2086	YYT			YYT_group	YYT_group	YYT1	YYT1	YYT1
CH2088	YYT			YYT_group	YYT_group	YYT1	YYT1	YYT1
CH2090	YYT			YYT_group	YYT_group	YYT1	YYT1	YYT1
CH2095	YYT			YYT_group	YYT_group	YYT1	YYT1	YYT1
CH2106	YYT			YYT_group	YYT_group	YYT1	YYT1	YYT1
CH2112	YYT			YYT_group	YYT_group	YYT1	YYT1	YYT1
CH2133	YYT			YYT_group	YYT_group	YYT1	YYT1	YYT1
CH2138	YYT			YYT_group	YYT_group	YYT1	YYT1	YYT1
CH2144	YYT			YYT_group	YYT_group	YYT1	YYT1	YYT1
CH2146	YYT			YYT_group	YYT_group	YYT2	YYT2	YYT2
CH2155	YYT			YYT_group	YYT_group	YYT1	YYT1	YYT1
CH2156	YYT			YYT_group	YYT_group	YYT1	YYT1	YYT1
CH2160	YYT			YYT_group	YYT_group	YYT2	YYT2	YYT2
CH2166	YYT			YYT_group	YYT_group	YYT2	YYT2	YYT2
CH2237	YYT			YYT_group	YYT_group	YYT2	YYT2	YYT2
CH2256	YYT			YYT_group	YYT_group	YYT2	YYT2	YYT2
CH2284	YYT			YYT_group	YYT_group	YYT1	YYT1	YYT1
CH2286	YYT			YYT_group	YYT_group	YYT1	YYT1	YYT1
CH2287	YYT			YYT_group	YYT_group	YYT2	YYT2	YYT2
CH2293	YYT			YYT_group	YYT_group	YYT1	YYT1	YYT1
CH2305	YYT			WW1	WW1	WW1	WW1	WW1
CH2307	YYT			WW2	WW2	no_attribution	WW1	WW2
CH2318	YYT			WW3	WW3	WW3	WW3	WW3
CH2325	YYT			WW3	WW3	WW3	WW3	WW3
76_3	worldwide			WW1	WW1			WW1
82_0835	worldwide			WW2	WW2			WW2
BF17	worldwide			WW3	WW3			WW3
BF32	worldwide			WW3	WW3			WW3
BF48	worldwide			WW3	WW3			WW3
BN0119	worldwide	WW4		WW4	WW4			WW4
BN0123	worldwide	WW4		WW4	WW4			WW4
BN0202	worldwide	WW2		WW2	WW2			WW2
BN0252	worldwide	WW3		WW3	WW3			WW3
BN0293	worldwide			WW3	WW3			WW3
CD0013	worldwide			WW1	WW1			WW1
CD0023	worldwide			WW2	WW2			WW2
CD0065	worldwide	WW1		WW1	WW1			WW1
CD0142	worldwide	WW1		WW1	WW1			WW1
CH0043	worldwide	WW1		WW1	WW1			WW1
CH0049	worldwide			WW1	WW1			WW1
CH0072	worldwide	WW1		WW1	WW1			WW1
CH0328	worldwide	WW3		WW3	WW3			WW3
CH0452	worldwide	WW1		YYT_group	YYT_group			YYT1
CH0461	worldwide	WW1		WW1	WW1			WW1
CH0532	worldwide	WW1		no_attribution	WW1			WW1
CH0533	worldwide	WW1		no_attribution	WW1			WW1
CH0595	worldwide	WW3		WW3	WW3			WW3
CH0680	worldwide	WW3		WW3	WW3			WW3
CH0689	worldwide	WW2		WW2	WW2			WW2
CH0701	worldwide	WW4		WW4	WW4			WW4
CH0860	worldwide	WW2		WW2	WW2			WW2
CH0997	worldwide	WW1		WW1	WW1			WW1
CH0998	worldwide	WW1		WW1	WW1			WW1
CH0999	worldwide	WW1		WW1	WW1			WW1
CH1000	worldwide	WW1		WW1	WW1			WW1
CH1001	worldwide	WW1		WW1	WW1			WW1
CH1002	worldwide	WW1		WW1	WW1			WW1
CH1003	worldwide	WW1		WW1	WW1			WW1
CH1004	worldwide	WW1		WW1	WW1			WW1
CH1005	worldwide	WW1		WW1	WW1			WW1
CH1007	worldwide	WW1		WW1	WW1			WW1
CH1008	worldwide	WW1		WW1	WW1			WW1
CH1009	worldwide	WW1		WW1	WW1			WW1
CH1010	worldwide	WW1		WW1	WW1			WW1
CH1012	worldwide	WW1		WW1	WW1			WW1
CH1014	worldwide	WW1		WW1	WW1			WW1
CH1016	worldwide	WW1		no_attribution	WW1			WW1
CH1017	worldwide	WW1		WW1	WW1			WW1
CH1018	worldwide	WW1		WW1	WW1			WW1
CH1019	worldwide	WW1		WW1	WW1			WW1
CH1064	worldwide	WW1		WW1	WW1			WW1
CH1065	worldwide	WW1		WW1	WW1			WW1
CH1066	worldwide	WW1		WW1	WW1			WW1
CH1069	worldwide	WW1		WW1	WW1			WW1
CH1070	worldwide	WW1		WW1	WW1			WW1
CH1071	worldwide	WW1		WW1	WW1			WW1
CH1072	worldwide	WW1		WW1	WW1			WW1
CH1073	worldwide	WW1		WW1	WW1			WW1
CH1074	worldwide	WW1		WW1	WW1			WW1
CH1075	worldwide	WW1		WW1	WW1			WW1
CH1076	worldwide	WW1		WW1	WW1			WW1
CH1079	worldwide	WW1		WW1	WW1			WW1
CH1080	worldwide	WW1		WW1	WW1			WW1
CH1081	worldwide	WW1		WW1	WW1			WW1
CH1083	worldwide	WW1		WW1	WW1			WW1
CH1084	worldwide	WW1		WW1	WW1			WW1
CH1087	worldwide	WW1		WW1	WW1			WW1
CH1088	worldwide	WW1		WW1	WW1			WW1
CH1091	worldwide	WW1		WW1	WW1			WW1
CH1092	worldwide	WW1		WW1	WW1			WW1
CH1093	worldwide	WW1		WW1	WW1			WW1
CH1095	worldwide	WW1		WW1	WW1			WW1
CH1096	worldwide	WW1		WW1	WW1			WW1
CH1097	worldwide	WW1		WW1	WW1			WW1
CH1098	worldwide	WW1		WW1	WW1			WW1
CH1100	worldwide	WW1		WW1	WW1			WW1
CH1101	worldwide	WW1		WW1	WW1			WW1
CH1103	worldwide	WW1		WW1	WW1			WW1
CH1104	worldwide	WW1		WW1	WW1			WW1
CH1105	worldwide	WW1		WW1	WW1			WW1
CH1106	worldwide	WW1		WW1	WW1			WW1
CH1110	worldwide	WW1		WW1	WW1			WW1
CH1111	worldwide	WW1		WW1	WW1			WW1
CH1112	worldwide	WW1		WW1	WW1			WW1
CH1116	worldwide	WW1		WW1	WW1			WW1
CH1119	worldwide	WW1		WW1	WW1			WW1
CH1120	worldwide	WW1		WW1	WW1			WW1
CH1121	worldwide	WW1		WW1	WW1			WW1
CH1122	worldwide	WW1		WW1	WW1			WW1
CH1123	worldwide	WW1		WW1	WW1			WW1
CH1124	worldwide	WW1		WW1	WW1			WW1
CH1125	worldwide	WW1		WW1	WW1			WW1
CH1126	worldwide	WW1		WW1	WW1			WW1
CH1127	worldwide	WW1		WW1	WW1			WW1
CH1130	worldwide	WW1		WW1	WW1			WW1
CH1133	worldwide	WW1		WW1	WW1			WW1
CH1135	worldwide	WW1		WW1	WW1			WW1
CH1138	worldwide	WW1		WW1	WW1			WW1
CH1140	worldwide	WW1		WW1	WW1			WW1
CH1142	worldwide	WW1		WW1	WW1			WW1
CH1143	worldwide	WW1		WW1	WW1			WW1
CH1144	worldwide	WW1		WW1	WW1			WW1
CH1146	worldwide	WW1		WW1	WW1			WW1
CH1150	worldwide	WW1		WW1	WW1			WW1
CH1151	worldwide	WW1		WW1	WW1			WW1
CH1152	worldwide	WW1		WW1	WW1			WW1
CH1153	worldwide	WW1		WW1	WW1			WW1
CH1158	worldwide	WW1		WW1	WW1			WW1
CH1164	worldwide	WW1		WW1	WW1			WW1
CH1166	worldwide	WW1		WW1	WW1			WW1
CH1168	worldwide	WW1		WW1	WW1			WW1
CM0028	worldwide	WW3		WW3	WW3			WW3
EG308	worldwide			WW2	WW2			WW2
Glhn3	worldwide			WW2	WW2			WW2
Glhn4	worldwide			WW2	WW2			WW2
IN0017	worldwide	WW4		WW4	WW4			WW4
IN0054	worldwide	WW1		WW1	WW1			WW1
IN0059	worldwide	WW4		WW4	WW4			WW4
IN0114	worldwide	WW1		WW1	WW1			WW1
IT0010	worldwide	WW2		WW2	WW2			WW2
JUM1	worldwide			no_attribution	WW1			WW1
KE016	worldwide			WW4	WW4			WW4
KE017	worldwide			WW4	WW4			WW4
KE019	worldwide			WW4	WW4			WW4
KE021	worldwide			WW4	WW4			WW4
KE029	worldwide			WW4	WW4			WW4
KE041	worldwide			WW4	WW4			WW4
KE210	worldwide			WW4	WW4			WW4
KE255	worldwide			WW4	WW4			WW4
KE332	worldwide			WW4	WW4			WW4
KE415	worldwide			WW3	WW3			WW3
KE443	worldwide			WW4	WW4			WW4
KE473	worldwide			WW4	WW4			WW4
KE491	worldwide			WW1	WW1			WW1
LA0003	worldwide	WW1		WW1	WW1			WW1
LA0005	worldwide	WW1		WW1	WW1			WW1
LA0006	worldwide	WW1		WW1	WW1			WW1
LA0007	worldwide	WW1		WW1	WW1			WW1
LA0010	worldwide	WW1		WW1	WW1			WW1
LA0012	worldwide	WW1		WW1	WW1			WW1
LA0019	worldwide	WW1		WW1	WW1			WW1
LA0020	worldwide	WW1		WW1	WW1			WW1
LA0021	worldwide	WW1		WW1	WW1			WW1
LA0022	worldwide	WW1		WW1	WW1			WW1
MD1231	worldwide	WW3		WW3	WW3			WW3
ML0060	worldwide	WW3		WW3	WW3			WW3
ML0062	worldwide	WW1		WW1	WW1			WW1
ML0068	worldwide			WW3	WW3			WW3
NG0012	worldwide	WW3		WW3	WW3			WW3
NG0054	worldwide	WW3		WW3	WW3			WW3
NG0110	worldwide			WW3	WW3			WW3
NG0135	worldwide	WW3		WW3	WW3			WW3
NG0153	worldwide			WW3	WW3			WW3
NGO104	worldwide			WW3	WW3			WW3
NP0037	worldwide	WW4		WW4	WW4			WW4
NP0041	worldwide	WW3		WW3	WW3			WW3
NP0052	worldwide	WW2		WW2	WW2			WW2
NP0058	worldwide	WW1		no_attribution	WW1			WW1
NP0061	worldwide	WW3		WW3	WW3			WW3
PH0012	worldwide			no_attribution	WW1			WW1
PH0040	worldwide			WW3	WW3			WW3
SN0011	worldwide			WW4	WW4			WW4
TG0004	worldwide	WW1		WW1	WW1			WW1
TG004	worldwide			WW1	WW1			WW1
TH3	worldwide			WW1	WW1			WW1
TN0001	worldwide	WW1		WW1	WW1			WW1
TN0002	worldwide	WW1		WW1	WW1			WW1
TN0057	worldwide	WW4		WW4	WW4			WW4
TN0065	worldwide			WW1	WW1			WW1
TN0090	worldwide	WW1		WW1	WW1			WW1
TZ090	worldwide			WW4	WW4			WW4
UG08	worldwide			WW3	WW3			WW3
US0041	worldwide	WW1		no_attribution	WW1			WW1
V0104	worldwide			WW1	WW1			WW1
V0108	worldwide			WW4	WW4			WW4
V0113	worldwide			WW4	WW4			WW4
VT0027	worldwide	WW1		WW1	WW1			WW1
VT0030	worldwide	WW1		WW1	WW1			WW1
VT0315	worldwide			WW2	WW2			WW2
VT0316	worldwide			WW2	WW2			WW2
VT0317	worldwide			WW2	WW2			WW2
VT0318	worldwide			WW1	WW1			WW1
VT0319	worldwide			WW1	WW1			WW1
VT0373	worldwide			WW1	WW1			WW1
VT0374	worldwide			WW1	WW1			WW1
VT0375	worldwide			WW1	WW1			WW1
VT0376	worldwide			WW1	WW1			WW1
VT0377	worldwide			WW1	WW1			WW1
VT0378	worldwide			WW1	WW1			WW1
VT0379	worldwide			WW1	WW1			WW1
VT0380	worldwide			WW1	WW1			WW1
VT0381	worldwide			WW1	WW1			WW1
VT0382	worldwide			WW1	WW1			WW1
VT0396	worldwide			WW1	WW1			WW1
VT0397	worldwide			WW1	WW1			WW1
VT0398	worldwide			WW1	WW1			WW1
VT0399	worldwide			WW1	WW1			WW1
VT0400	worldwide			WW1	WW1			WW1
VT0401	worldwide			WW1	WW1			WW1
VT0402	worldwide			WW1	WW1			WW1
VT0403	worldwide			WW1	WW1			WW1
VT0404	worldwide			WW1	WW1			WW1
