## Supplemental Table 5 for "Population structure of the rice blast fungus *Pyricularia oryzae* in the context of elevated host heterogeneity"

pair	FstWC	Dj	Da	Dxy	S	lseff
YYTJ-YYT1	0.97999	0.78811	0.78550	0.80432	5429	5429
YYTJ-YYT2	0.95659	0.85778	0.84800	0.88568	5037	5037
YYTJ-YYT3	0.97898	0.93006	0.93043	0.94430	5095	5095
YYTJ-WW1	0.52829	0.19413	0.16371	0.33869	14049	14049
YYTJ-WW3	0.94565	0.77837	0.76846	0.81994	6031	6031
YYT1-YYT2	0.93652	0.56855	0.55007	0.61003	2833	2833
YYT1-YYT3	0.97623	0.79254	0.79206	0.80425	4165	4165
YYT1-WW1	0.84694	0.21305	0.17668	0.34003	14928	14928
YYT1-WW3	0.97580	0.71952	0.70857	0.75296	6546	6546
YYT2-YYT3	0.93472	0.87794	0.86972	0.90858	3562	3562
YYT2-WW1	0.55931	0.20659	0.17477	0.34952	14456	14456
YYT2-WW3	0.93088	0.76966	0.75390	0.81561	6129	6129
YYT3-WW1	0.35215	0.17630	0.17540	0.34640	14076	14076
YYT3-WW3	0.93015	0.81966	0.81613	0.85961	5961	5961
WW1-WW3	0.40338	0.18128	0.14519	0.33953	13619	13619
